# Niche separation in cross-feeding sustains bacterial strain diversity across nutrient environments and may increase chances for survival in nutrient-limited leaf apoplasts

**DOI:** 10.1101/2021.11.07.467568

**Authors:** Mariana Murillo-Roos, Hafiz Syed M. Abdullah, Mossaab Debbar, Nico Ueberschaar, Matthew T. Agler

## Abstract

The leaf microbiome plays a crucial role in plant’s health and resilience to stress. Like in other hosts, successful colonization is dependent on multiple factors, among them, resource accessibility. The apoplast is an important site of plant-microbe interactions where nutrients are tightly regulated. While leaf pathogens have evolved elaborate strategies to obtain nutrients there, it is not yet clear how commensals survive without most of these adaptations. Resource limitation can promote metabolic interactions, which in turn shape and stabilize microbiomes but this has not been addressed in detail in leaves. Here, we investigated whether and how the nutrient environment might influence metabolic exchange and assembly of bacterial communities in *Flaveria trinervia* and *F. robusta* leaves. We enriched bacteria from both plant species *in-vitro* in minimal media with sucrose as a carbon source, and with or without amino acids. After enrichment, we studied the genetic and metabolic diversity within the communities. Enriched *Pseudomonas koreensis* strains could cross-feed from diverse leaf bacteria. Although P. koreensis could not utilize sucrose, cross-feeding diverse metabolites from *Pantoea* sp ensured their survival in the sucrose-only enrichments. The *Pseudomonas* strains had high genetic similarity (∼99.8% ANI) but still displayed clear niche partitioning, enabling them to simultaneously cross-feed from *Pantoea*. Interestingly, cross-feeders were only enriched from *F. robusta* and not from *F. trinervia*. Untargeted metabolomics analysis of the leaf apoplasts revealed contrasting nutrient environments, with greater concentrations of high-cost amino acids in *F. trinervia*. Additionally, *P. koreensis* strains were better able to survive without a cross-feeding partner in these richer apoplasts. Thus, cross feeding might arise as an adaptation to cope with nutrient limitations in the apoplast. Understanding how apoplast resources influence metabolic interactions could therefore provide plant breeders targets to manipulate leaf microbiome shape and stability.
