## Supplementary Table 2 for "Niche separation in cross-feeding sustains bacterial strain diversity across nutrient environments and may increase chances for survival in nutrient-limited leaf apoplasts"

### Sheet: Sheet1
Supplementary Table 2. Isolates from the leaf extracts and the enrichments of F. robusta and F. trinervia.
Notes: Growth of each isolate in the different media where it was tested is shown; + indicates growth >0.1 OD, - indicates OD values < 0.1
Leaf extract isolates						Enrichment isolates									Enrichment isolates
Leaf extract	Closest annotation NCBI	Strain name	Sucrose +CA	Sucrose -CA		Enriched from	Enriched on	Closest annotation NCBI	Strain name	Sucrose +CA	Sucrose -CA	Glucose -CA	Only AA		Enriched from	Enriched on	Closest annotation NCBI	Strain name	Sucrose +CA	Sucrose -CA	Glucose -CA	Only AA
F. robusta	Agrobacterium fabrum	FrLE_1	+	+		F. robusta	-CA	Pantoea agglomerans	Pa Fr-CA_1	+	+				F. trinervia	-CA	Pantoea agglomerans	Pa Ft-CA_1	+	+
F. robusta	Bacillus wiedmannii	FrLE_3	+	-		F. robusta	-CA	Pantoea agglomerans	Pa Fr-CA_10	+	+				F. trinervia	-CA	Pantoea agglomerans	Pa Ft-CA_2	+	+
F. robusta	Pantoea specie	FrLE_4	+	+		F. robusta	-CA	Pantoea agglomerans	Pa Fr-CA_11	+	+				F. trinervia	-CA	Pantoea agglomerans	Pa Ft-CA_3	+	+
F. robusta	Agrobacterium fabrum	FrLE_5	+	+		F. robusta	-CA	Pantoea agglomerans	Pa Fr-CA_14	+	+				F. trinervia	-CA	Pantoea sp.	Pa Ft-CA_4	+	+
F. robusta	Bacillus aerius	FrLE_6	+	+		F. robusta	-CA	Pantoea agglomerans	Pa Fr-CA_18	+	+				F. trinervia	-CA	Pantoea agglomerans	Pa Ft-CA_5	+	+
F. robusta	Psychrobacillus psychrodurane	FrLE_7	+	-		F. robusta	-CA	Pantoea agglomerans	Pa Fr-CA_19	+	+				F. trinervia	-CA	Pantoea agglomerans	Pa Ft-CA_6	+	+
F. robusta	Bacillus specie	FrLE_8	+	+		F. robusta	-CA	Pantoea agglomerans	Pa Fr-CA_2	+	+				F. trinervia	-CA	Pantoea agglomerans	Pa Ft-CA_7	+	+
F. robusta	Pantoea agglomerans	FrLE_9	+	+		F. robusta	-CA	Pantoea agglomerans	Pa Fr-CA_20	+	+				F. trinervia	-CA	Pantoea agglomerans	Pa Ft-CA_8	+	+
F. robusta	Curotobacterium flaccumfaciens	FrLE_10	+	+		F. robusta	-CA	Pantoea agglomerans	Pa Fr-CA_21	+	+				F. trinervia	-CA	Pantoea agglomerans	Pa Ft-CA_9	+	+
F. robusta	Curotobacterium flaccumfaciens	FrLE_11	+	-		F. robusta	-CA	Pantoea agglomerans	Pa Fr-CA_22	+	+				F. trinervia	-CA	Pantoea agglomerans	Pa Ft-CA_10	+	+
F. robusta	Bacillus aryabhattai	FrLE_12	+	+		F. robusta	-CA	Pantoea sp.	Pa Fr-CA_23	+	+				F. trinervia	-CA	Pantoea agglomerans	Pa Ft-CA_11	+	+
F. robusta	Bacillus wiedmannii	FrLE_13	+	-		F. robusta	-CA	Pantoea agglomerans	Pa Fr-CA_24	+	+				F. trinervia	-CA	Pantoea agglomerans	Pa Ft-CA_12	+	+
F. robusta	Bacillus simplex	FrLE_14	+	+		F. robusta	-CA	Pantoea agglomerans	Pa Fr-CA_25	+	+				F. trinervia	-CA	Pantoea agglomerans	Pa Ft-CA_13	+	+
F. robusta	Bacillus flexus	FrLE_15	+	+		F. robusta	-CA	Pantoea agglomerans	Pa Fr-CA_4	+	+		+		F. trinervia	-CA	Pantoea sp.	Pa Ft-CA_14	+	+
F. robusta	Agrobacterium fabrum	FrLE_16	+	+		F. robusta	-CA	Pantoea agglomerans	Pa Fr-CA_6	+	+		+		F. trinervia	-CA	Pantoea agglomerans	Pa Ft-CA_15	+	+
F. robusta	Paenibacillus tritici	FrLE_17	+	+		F. robusta	-CA	Pantoea agglomerans	Pa Fr-CA_8	+	+				F. trinervia	-CA	Pantoea agglomerans	Pa Ft-CA_16	+	+
F. robusta	Agrobacterium fabrum	FrLE_18	+	+		F. robusta	-CA	Pseudomonas koreensis	Pk Fr-CA_13	+	-	+			F. trinervia	-CA	Pantoea agglomerans	Pa Ft-CA_17	+	+
F. robusta	Bacillus specie	FrLE_19	+	+		F. robusta	-CA	Pseudomonas koreensis	Pk Fr-CA_15	+	-				F. trinervia	-CA	Pantoea agglomerans	Pa Ft-CA_18	+	+
F. robusta	Curotobacterium flaccumfaciens	FrLE_20	+	+		F. robusta	-CA	Pseudomonas koreensis	Pk Fr-CA_16	+	-	+	+		F. trinervia	-CA	Pantoea agglomerans	Pa Ft-CA_19	+	+
F. robusta	Bacillus simplex	FrLE_21	+	+		F. robusta	-CA	Pseudomonas koreensis	Pk Fr-CA_17	+	-				F. trinervia	-CA	Pantoea agglomerans	Pa Ft-CA_20	+	+
F. robusta	Bacillus mycoides	FrLE_22	+	-		F. robusta	-CA	Pseudomonas koreensis	Pk Fr-CA_3	+	-				F. trinervia	-CA	Pantoea agglomerans	Pa Ft-CA_21	+	+
F. robusta	Bacillus specie	FrLE_23	+	+		F. robusta	-CA	Pseudomonas koreensis	Pk Fr-CA_5	+	-	+	+		F. trinervia	-CA	Pantoea agglomerans	Pa Ft-CA_22	+	+
F. robusta	Pantoea specie	FrLE_24	+	+		F. robusta	-CA	Pseudomonas koreensis	Pk Fr-CA_7	+	-	+			F. trinervia	-CA	Pantoea agglomerans	Pa Ft-CA_23	+	+
F. robusta	Bacillus specie	FrLE_25	+	+		F. robusta	+CA	Pseudomonas sesami	Pk Fr+CA_2	+	-	+			F. trinervia	-CA	Pantoea agglomerans	Pa Ft-CA_24	+	+
F. trinervia	Bacillus specie	FtLE_2	+	+		F. robusta	+CA	Pseudomonas moraviensis	Pk Fr+CA_3	+	-	+	+		F. trinervia	-CA	Pantoea agglomerans	Pa Ft-CA_25	+	+
F. trinervia	Pantoea agglomerans	FtLE_3	+	+		F. robusta	+CA	Pseudomonas moraviensis	Pk Fr+CA_9	+	-				F. trinervia	+CA	Pantoea agglomerans	Pa Ft+CA_1	+	+
F. trinervia	Pantoea agglomerans	FtLE_4	+	+		F. robusta	+CA	Pseudomonas koreensis	Pk Fr+CA_12	+	-				F. trinervia	+CA	Pantoea agglomerans	Pa Ft+CA_2	+	+
F. trinervia	Pantoea agglomerans	FtLE_5	+	+		F. robusta	+CA	Pseudomonas baetica	Pk Fr+CA_13	+	-		+		F. trinervia	+CA	Pantoea agglomerans	Pa Ft+CA_3	+	+
F. trinervia	Pantoea agglomerans	FtLE_6	+	+		F. robusta	+CA	Pseudomonas koreensis	Pk Fr+CA_15	+	-				F. trinervia	+CA	Pantoea agglomerans	Pa Ft+CA_4	+	+
F. trinervia	Lactobacillus amylophillus	FtLE_7	-	-		F. robusta	+CA	Pseudomonas baetica	Pk Fr+CA_1	+	-				F. trinervia	+CA	Pantoea agglomerans	Pa Ft+CA_5	+	+
F. trinervia	Pantoea agglomerans	FtLE_8	+	+		F. robusta	+CA	Pseudomonas moraviensis	Pk Fr+CA_5	+	-	+	+		F. trinervia	+CA	Pantoea agglomerans	Pa Ft+CA_6	+	+
F. trinervia	Pantoea agglomerans	FtLE_9	+	+		F. robusta	+CA	Pseudomonas koreensis	Pk Fr+CA_7	+	-				F. trinervia	+CA	Pantoea agglomerans	Pa Ft+CA_7	+	+
F. trinervia	Pantoea agglomerans	FtLE_10	+	+		F. robusta	+CA	Pseudomonas moraviensis	Pk Fr+CA_8	+	-				F. trinervia	+CA	Pantoea agglomerans	Pa Ft+CA_8	+	+
F. trinervia	Pantoea specie	FtLE_11	+	+		F. robusta	+CA	Pseudomonas koreensis	Pk Fr+CA_10	+	-				F. trinervia	+CA	Pantoea agglomerans	Pa Ft+CA_9	+	+
F. trinervia	Bacillus specie	FtLE_12	+	+		F. robusta	+CA	Pseudomonas moraviensis	Pk Fr+CA_11	+	-	+	+		F. trinervia	+CA	Pantoea agglomerans	Pa Ft+CA_10	+	+
F. trinervia	Bacillus simplex	FtLE_14	+	+		F. robusta	+CA	Pseudomonas koreensis	Pk Fr+CA_14	+	-				F. trinervia	+CA	Pantoea agglomerans	Pa Ft+CA_11	+	+
F. trinervia	Pantoea agglomerans	FtLE_15	+	+		F. robusta	+CA	Pseudomonas koreensis	Pk Fr+CA_16	+	-	+	+		F. trinervia	+CA	Pantoea agglomerans	Pa Ft+CA_12	+	+
F. trinervia	Pantoea agglomerans	FtLE_16	+	+		F. robusta	+CA	Pseudomonas moraviensis	Pk Fr+CA_17	+	-				F. trinervia	+CA	Pantoea agglomerans	Pa Ft+CA_13	+	+
F. trinervia	Pantoea agglomerans	FtLE_17	+	+		F. robusta	+CA	Pseudomonas baetica	Pk Fr+CA_18	+	-	+			F. trinervia	+CA	Pantoea agglomerans	Pa Ft+CA_14	+	+
F. trinervia	Pantoea agglomerans	FtLE_18	+	+		F. robusta	+CA	Pseudomonas koreensis	Pk Fr+CA_21	+	-				F. trinervia	+CA	Pantoea agglomerans	Pa Ft+CA_15	+	+
F. trinervia	Pantoea agglomerans	FtLE_19	+	+		F. robusta	+CA	Pseudomonas koreensis	Pk Fr+CA_22	+	-				F. trinervia	+CA	Pantoea agglomerans	Pa Ft+CA_16	+	+
F. trinervia	Bacillus wiedmannii	FtLE_20	+	+		F. robusta	+CA	Pseudomonas moraviensis	Pk Fr+CA_23	+	-				F. trinervia	+CA	Pantoea agglomerans	Pa Ft+CA_17	+	+
F. trinervia	Pantoea agglomerans	FtLE_21	+	+		F. robusta	+CA	Pseudomonas koreensis	Pk Fr+CA_25	+	-				F. trinervia	+CA	Pantoea agglomerans	Pa Ft+CA_18	+	+
F. trinervia	Erwinia endophytica	FtLE_22	+	+		F. robusta	+CA	Pseudomonas baetica	Pk Fr+CA_26	+	-				F. trinervia	+CA	Pantoea agglomerans	Pa Ft+CA_19	+	+
F. trinervia	Pantoea agglomerans	FtLE_23	+	+		F. robusta	+CA	Pantoea agglomerans	Pa Fr+CA_19	+	+				F. trinervia	+CA	Pantoea agglomerans	Pa Ft+CA_20	+	+
F. trinervia	Pantoea agglomerans	FtLE_24	+	+		F. robusta	+CA	Pantoea sp.	Pa Fr+CA_20	+	+		+		F. trinervia	+CA	Pantoea agglomerans	Pa Ft+CA_21	+	+
F. trinervia	Pantoea agglomerans	FtLE_25	+	+		F. robusta	+CA	Pantoea sp.	Pa Fr+CA_24	+	+				F. trinervia	+CA	Pantoea agglomerans	Pa Ft+CA_22	+	+
						F. robusta	+CA	Pantoea agglomerans	Pa Fr+CA_4	+	-		+		F. trinervia	+CA	Pantoea agglomerans	Pa Ft+CA_23	+	+
															F. trinervia	+CA	Pantoea agglomerans	Pa Ft+CA_24	+	+
															F. trinervia	+CA	Pantoea agglomerans	Pa Ft+CA_25	+	+
