## Supplementary Table 3 for "Niche separation in cross-feeding sustains bacterial strain diversity across nutrient environments and may increase chances for survival in nutrient-limited leaf apoplasts"

### Sheet: Consumed
Supplementary Table 3. Metabolites uptake by three Pk isolates from PaFr-CA_6 spent media
Note: bold numbers indicate significant values (fdr<0.05 or p-value <0.05).
Peak information							Uptake by PkFr-CA_5				Uptake by PkFr-CA_7				Uptake by PkFr-CA_13
Peak	mz	RT	RefName	Area Rep1	Area Rep2		log2FC	p.value	fdr		log2FC	p.value	fdr		log2FC	p.value	fdr
Neg_1043	306.823	0.783614	NA	528330	497420		-0.126554	0.0357844	0.448487		-22.2902	6.78158e-09	5.25632e-06		-0.0550998	0.656952	0.889858
Neg_1134	324.889	0.607487	NA	552252	353376		-0.00101016	0.904856	0.95165		-22.1105	2.83464e-06	0.000598897		-1.8342	0.214131	0.809645
Neg_1229	353.994	0.805031	NA	120475	148196		-20.3574	3.61223e-07	0.000171716		-0.254725	0.514407	0.812428		-0.494882	0.500441	0.811191
Neg_1248	360.897	0.787874	NA	165619	154163		-20.6087	1.44233e-08	5.23616e-05		-0.338302	0.35864	0.812428		-2.02155	0.208041	0.809645
Neg_1291	380.829	0.617302	NA	1.29685e+06	1.62554e+06		0.00799025	0.901478	0.949995		-23.8006	2.93404e-07	7.97012e-05		-1.47797	0.221705	0.809645
Neg_1336	397.225	8.68836	NA	193895	123783		-0.816118	0.483678	0.7808		-20.5991	3.56149e-06	0.000677218		0.255197	0.367448	0.811191
Neg_1384	431.139	0.830733	NA	148320	139133		-0.716391	0.48736	0.7808		-0.675238	0.480033	0.812428		-20.4549	1.04714e-08	3.98229e-05
Neg_1520	532.839	0.903712	NA	65220.1	208478		-1.64232	0.22456	0.687916		-20.3842	6.54872e-05	0.010377		-0.331543	0.822073	0.920275
Neg_1529	538.806	0.612346	NA	422017	469357		-22.0876	3.82354e-08	5.23616e-05		0.453954	0.291562	0.7605		-1.24068	0.227418	0.809645
Neg_1534	541.787	0.750184	NA	462887	208221		-21.6781	1.73987e-05	0.0038922		-1.42367	0.455572	0.812428		-1.13134	0.47154	0.811191
Neg_1577	583.91	0.698256	NA	605886	377690		-1.27214	0.227649	0.687916		-22.2296	3.31031e-06	0.000662585		0.0339671	0.953557	0.979897
Neg_1607	611.796	0.657269	NA	1.47199e+06	1.30826e+06		-0.903168	0.478723	0.7808		-23.7287	4.20717e-08	1.45453e-05		-0.235221	0.419713	0.811191
Neg_174	134.042	0.644552	NA	388182	562052		-22.1799	1.59758e-06	0.0005063		-0.288844	0.510181	0.812428		-0.433026	0.503205	0.811191
Neg_1764	826.685	0.653543	NA	1.11684e+06	992298		0.117596	0.683632	0.88581		-1.43939	0.222463	0.759364		-23.3301	4.46254e-08	5.65359e-05
Neg_1795	890.927	0.67835	NA	1.61894e+06	1.46385e+06		0.147157	0.407416	0.7808		-23.8777	2.57181e-08	1.07364e-05		-0.0665941	0.670305	0.897911
Neg_1828	956.913	0.669795	NA	327960	727991		0.359045	0.376703	0.7808		-22.332	1.58193e-05	0.00273458		-1.31677	0.228515	0.809645
Neg_199	141.019	0.727026	NA	160617	303023		-0.0261626	0.910861	0.955587		-1.67963	0.218771	0.759364		-21.1446	9.36018e-06	0.00169508
Neg_251	152.883	0.63767	NA	379707	478375		0.478301	0.102186	0.620881		-22.0327	3.95469e-07	0.000100265		-1.3409	0.225227	0.809645
Neg_260	154.154	0.611249	NA	167921	129232		0.323527	0.252071	0.687916		-2.77909	0.189381	0.759364		-20.5028	7.15463e-07	0.000247355
Neg_441	188.865	0.788179	NA	206287	125050		-0.471555	0.504031	0.7808		0.317181	0.404725	0.812428		-20.6599	4.9037e-06	0.000981515
Neg_485	196.932	0.727004	NA	742075	1.13251e+06		0.247479	0.458021	0.7808		-1.73778	0.216444	0.759364		-23.1601	2.09237e-06	0.000468074
Neg_580	215.032	0.643124	NA	6.98909e+06	1.26398e+07		-2.18505	0.00935042	0.276637		-1.40049	0.0944451	0.704655		-1.91873	0.0369571	0.613746
Neg_596	217.029	0.644463	NA	2.06403e+06	3.93664e+06		-2.08878	0.0102982	0.281756		-1.47985	0.0548941	0.620007		-3.52835	0.180626	0.809645
Neg_635	224.019	4.81177	NA	135609	115947		-0.400656	0.505976	0.7808		0.0414316	0.703224	0.910829		-20.2624	1.58463e-07	8.60905e-05
Neg_665	228.902	0.617678	NA	739249	728159		0.210026	0.000398904	0.0459707		-22.8068	9.98055e-11	1.8978e-07		-0.464419	0.500524	0.811191
Neg_72	103.04	1.09165	Alpha-hydroxyisobutyric acid|3-hydroxybutanoic acid|2-hydroxybutyric acid	1.32895e+06	1.62737e+06		-2.15364	0.000580083	0.0612958		-1.93281	0.00423368	0.28564		-1.90238	0.00125727	0.103943
Neg_953	283.834	0.779845	NA	258138	208385		-21.1535	3.55789e-07	0.000171716		-0.630131	0.492898	0.812428		0.0912253	0.788678	0.918427
Pos_1137	178.961	0.783976	NA	140907	174733		-0.635096	0.492498	0.7808		-0.545218	0.497824	0.812428		-20.5898	3.91564e-07	0.000165457
Pos_1175	183.16	0.63665	NA	217581	259036		-21.1844	1.91358e-07	0.000145547		-0.331121	0.301052	0.771439		-0.314397	0.509953	0.811191
Pos_1185	184.985	0.162665	NA	9.42362e+06	8.2717e+06		-26.3988	4.13055e-08	5.23616e-05		-0.961914	0.023132	0.48958		-2.27552	0.205501	0.809645
Pos_1284	192.91	0.607852	NA	509798	415704		-0.268064	0.110546	0.628885		-22.1418	2.68484e-07	7.85418e-05		-0.555134	0.496539	0.811191
Pos_1382	203.052	0.649298	NA	1.17823e+07	1.60317e+07		-2.38141	0.00283414	0.154992		-1.9793	0.0344642	0.562736		-2.20421	0.013578	0.442155
Pos_1461	212.125	3.32015	NA	193960	120703		-20.5854	4.2154e-06	0.00106875		-0.520934	0.498705	0.812428		-0.316507	0.509645	0.811191
Pos_1486	214.912	0.566358	NA	145840	101165		-20.2361	2.03042e-06	0.000593977		0.190822	0.466439	0.812428		-1.27997	0.227817	0.809645
Pos_1521	219.026	0.63355	NA	3.7461e+06	4.14565e+06		-2.70671	0.00659959	0.243073		-1.5875	0.111425	0.747323		-1.94162	0.0306575	0.574336
Pos_154	95.5455	0.56793	NA	161788	177028		-0.483819	0.500498	0.7808		-20.6921	2.82315e-08	1.07364e-05		-0.443468	0.50248	0.811191
Pos_1543	220.981	0.568329	NA	131891	164970		0.83965	0.0385955	0.462528		-20.5014	4.46367e-07	0.000106096		0.0290162	0.530783	0.812628
Pos_1553	221.154	7.49504	NA	75446.4	141846		-20.0512	1.08014e-05	0.00256736		-1.47941	0.446257	0.812428		-0.411453	0.509774	0.811191
Pos_1574	223.424	0.791022	NA	234288	182242		-0.180308	0.394848	0.7808		-0.44524	0.16909	0.759364		-20.99	5.88518e-07	0.000223813
Pos_1632	229.07	0.688513	NA	190237	140072		-0.417191	0.505571	0.7808		-0.604634	0.492356	0.812428		-20.6554	1.11818e-06	0.00032711
Pos_166	97.0761	0.934002	NA	1.12474e+07	1.29129e+07		-3.63699	0.000376995	0.0448035		-3.4102	0.0328172	0.559245		-4.30111	0.00115541	0.0976446
Pos_200	99.5121	0.162665	NA	3.28323e+07	5.64819e+07		-28.7343	2.31863e-06	0.000629839		-0.0196404	0.991379	0.997411		-1.52697	0.221232	0.809645
Pos_2031	267.928	0.567922	NA	235495	199690		0.0708155	0.864387	0.928573		-21.0532	1.64873e-07	5.2251e-05		-1.48874	0.221656	0.809645
Pos_2267	296.965	0.568644	NA	186085	151208		-20.6856	3.46563e-07	0.000171716		0.565789	0.0713117	0.656655		-0.812143	0.239266	0.809645
Pos_2295	299.901	0.740569	NA	175246	193357		-0.350944	0.342185	0.752649		-0.989839	0.471934	0.812428		-20.8136	3.61671e-08	5.65359e-05
Pos_237	102.055	2.41388	NA	221673	401024		-1.55935	0.442232	0.7808		-1.65941	0.439273	0.812428		-21.5701	7.172e-06	0.00136375
Pos_2404	314.268	8.18383	NA	115343	85975.6		-19.941	1.09909e-06	0.000417983		-0.479885	0.501886	0.812428		-0.440175	0.503365	0.811191
Pos_2416	315.184	2.67519	NA	123872	82863.3		-0.317196	0.385678	0.7808		-0.227838	0.513095	0.812428		-19.9794	2.80425e-06	0.000592475
Pos_2465	322.171	1.73882	NA	110001	123084		0.227918	0.632777	0.853655		0.0131773	0.998398	0.998979		-20.1524	5.94645e-08	5.65359e-05
Pos_2855	390.874	0.607444	NA	1.09751e+06	1.13668e+06		0.0958548	0.372306	0.7808		-23.4132	1.15105e-09	1.45915e-06		-1.89341	0.212193	0.809645
Pos_2967	420.884	0.607852	NA	789445	728182		0.029154	0.694452	0.891929		-22.8553	1.51352e-08	8.22272e-06		-0.463915	0.501288	0.811191
Pos_314	110.071	11.4909	NA	851614	722168		-0.560884	0.49612	0.7808		-0.729997	0.487554	0.812428		-22.9077	1.2787e-07	8.43733e-05
Pos_3167	484.78	0.809848	NA	244234	172109		-0.471005	0.502745	0.7808		-20.9893	1.59378e-06	0.000356539		-0.343714	0.512573	0.811191
Pos_3216	504.867	0.607444	NA	2.27548e+06	2.07395e+06		0.0863176	0.309761	0.715687		-24.3743	1.88817e-08	8.97586e-06		-1.86855	0.213029	0.809645
Pos_3217	507.046	0.647524	NA	438400	601121		-0.0496937	0.5245	0.781156		-0.385301	0.506535	0.812428		-22.3094	9.73108e-07	0.000308394
Pos_3237	520.842	0.607444	NA	1.76942e+06	1.6574e+06		-0.0808688	0.108445	0.62729		-24.0304	6.91076e-09	5.25632e-06		-1.71819	0.216203	0.809645
Pos_3277	557.437	10.866	NA	211417	273053		-21.208	6.026e-07	0.000254632		-0.409689	0.505492	0.812428		-0.403003	0.505847	0.811191
Pos_3320	588.446	10.14	NA	140473	97719.3		-0.540972	0.498157	0.7808		-0.69295	0.489765	0.812428		-20.1837	1.99887e-06	0.000468074
Pos_3401	709.224	0.689567	NA	415624	585271		-1.57115	0.219994	0.687916		-0.0937844	0.766344	0.910829		-22.2548	1.25039e-06	0.00033966
Pos_424	119.515	0.169824	NA	126889	144259		-20.3706	8.56756e-08	8.14561e-05		-0.300992	0.12169	0.759364		-1.39919	0.224013	0.809645
Pos_448	123.092	2.89035	NA	575745	657613		-2.43281	0.0144279	0.330537		-3.1479	0.359124	0.812428		-3.1617	0.357364	0.811191
Pos_463	124.044	0.567922	NA	66403.4	143753		-0.0388381	0.930175	0.964673		-20.003	2.00138e-05	0.00330923		-1.42899	0.226455	0.809645
Pos_471	124.087	9.13433	NA	288707	1.25626e+06		-22.8811	9.49811e-05	0.0164188		-1.90586	0.221164	0.759364		-0.427998	0.904545	0.95979
Pos_594	131.118	0.687526	N-Acetylputrescine	5.54422e+06	6.71235e+06		-4.03556	0.000598607	0.0615271		-3.78958	0.000824593	0.0871091		-3.87868	0.00858566	0.35577
Pos_631	136.922	0.865727	NA	137804	115372		-0.349032	0.509122	0.7808		-0.281315	0.513119	0.812428		-20.2717	2.30937e-07	0.000109782
Pos_633	137.046	0.867456	Hypoxanthine	4.07262e+06	4.30794e+06		-2.10013	0.000129809	0.0189871		-1.97011	0.000304784	0.0373901		-2.0529	0.000318227	0.0358462
Pos_637	137.107	2.70207	NA	1.13755e+07	1.23472e+07		-4.88978	0.000128641	0.0189871		-4.74223	0.000468471	0.0539877		-4.77661	1.33674e-05	0.00231073
Pos_69	88.0756	0.651035	NA	1.06091e+07	1.07814e+07		-1.74883	0.0100319	0.276637		-1.83979	0.000690121	0.0749866		-2.04159	0.000267303	0.0338851
Pos_712	142.086	0.800975	NA	260280	764723		-22.2891	3.97147e-05	0.00794921		-2.22624	0.209306	0.759364		2.16843	0.148041	0.809645
Pos_769	146.165	0.588808	Spermidine	967718	1.14728e+06		-3.3502	0.347894	0.757755		-1.68491	0.407223	0.812428		-23.3342	1.33116e-07	8.43733e-05
Pos_788	148.06	0.66357	N-Methyl-D-Aspartic Acid|N-Acetyl-Dl-Serine|L-Glutamic Acid|O-Acetyl-L-Serine	184650	732842		0.785409	0.586887	0.818248		1.17645	0.142459	0.759364		-22.1293	8.6173e-05	0.0136548
Pos_84	89.0757	0.88985	NA	83525.9	136521		-1.29574	0.228061	0.687916		-20.0694	5.05856e-06	0.000916082		0.387524	0.232229	0.809645
Pos_919	158.117	2.431	NA	5.31415e+08	6.17492e+08		-9.31438	3.68181e-05	0.00777886		-9.73183	0.000685492	0.0749866		-9.58417	1.46641e-06	0.000371784
Pos_92	90.0549	0.657949	D-Alanine|Beta-Alanine|Sarcosine|L-Alanine	314423	313115		-0.463808	0.188346	0.687916		-21.5813	2.46957e-12	9.39178e-09		-0.10036	0.519567	0.811191
Pos_942	159.138	0.18789	NA	140744	101058		-20.2054	1.51424e-06	0.0005063		-0.0542227	0.860094	0.933334		-1.76776	0.214928	0.809645
Pos_979	164.093	1.70439	NA	483293	692468		-2.06957	0.00435379	0.197113		-2.27325	0.00511804	0.315012		-1.3034	0.0304435	0.573152
Pos_998	166.072	0.844745	NA	2.50479e+06	2.70447e+06		-5.80261	0.135463	0.685855		-24.6346	1.03466e-08	6.55799e-06		-1.08905	0.000204672	0.0288284
