## Supplementary Table 5 for "Niche separation in cross-feeding sustains bacterial strain diversity across nutrient environments and may increase chances for survival in nutrient-limited leaf apoplasts"

### Sheet: Sheet2
Supplementary Table 5. Uptake of metabolites by isolate PkFr-CA_5 from the spent media of different Pantoea isolates
Notes: bold numbers indicate significant values (fdr<0.05 or p-value <0.05). NA - peak not found in the spent media
				PaFr-CA_6 spent media							PaFr+CA_20 spent media							PaFt-CA_14 spent media							PaFt+CA_17 spent media
Information on peaks				Uninoculated Spent Media			Change after Pk growth				Uninoculated Spent Media			Change after Pk growth				Uninoculated Spent Media			Change after Pk growth				Uninoculated Spent Media			Change after Pk growth
Peak	mz	RT	RefNames	Area Rep1	Area Rep2	Area Rep3	log2FC	pvalue	fdr		Area Rep1	Area Rep2	Area Rep3	log2FC	pvalue	fdr		Area Rep1	Area Rep2	Area Rep3	log2FC	pvalue	fdr		Area Rep1	Area Rep2	Area Rep3	log2FC	pvalue	fdr
Pos_219	100.047	0.727517	NA	335578	300335	156526	-2.88904	0.0946126	0.957042		468393	304443	138268	-21.5342	2.02399e-06	0.000588028		0.1	142359	182738	-0.0616399	0.415551	0.889339		0.1	0.1	200567	-19.3507	0.373901	0.786217
Pos_358	110.071	0.167636	NA	140336	50490.1	0.1	-19.2789	0.116674	0.957042		129470	57351.4	0.1	-1.96601	0.493282	0.887273		0.1	44756.7	77593.5	0.814548	0.966421	0.999827		148573	74627.4	64948.1	-19.8734	7.26712e-07	0.000318894
Pos_389	111.092	0.162951	NA	175512	121945	40984.7	-2.57124	0.102804	0.957042		156092	116398	82103.4	-20.1728	1.88231e-07	8.45155e-05		175867	84674.8	96296	-0.749707	0.231901	0.889339		0.1	102199	74735.9	0.0340556	0.41296	0.786217
Pos_503	117.054	0.73608	NA	1.61963e+07	9.27767e+06	3.6975e+06	-6.37428	0.0589408	0.957042		2.18697e+07	1.44044e+07	5.77582e+06	-2.96756	0.0177629	0.887273		4.8677e+06	4.44793e+06	6.57133e+06	-0.848783	0.0160236	0.889339		2.80092e+06	726054	4.59811e+06	-0.510862	0.854954	0.999986
Pos_507	117.102	0.682585	NA	6.72952e+06	3.27243e+06	1.5312e+06	-25.1962	2.23118e-06	0.00183105		3.90796e+06	2.96387e+06	1.19535e+06	2.77399	0.00566718	0.805649		3.68624e+06	986439	2.19549e+06	1.52154	0.0417292	0.889339		6.1407e+06	1.93739e+06	1.46805e+06	1.62705	0.0465032	0.786217
Pos_586	123.008	0.987926	NA	284335	778548	305431	0.361938	0.426217	0.957042		521088	1.25683e+06	396937	-22.7895	1.45205e-06	0.000448229		286569	203958	297672	0.572664	0.406312	0.889339		258028	74442.4	241841	1.45747	0.0928935	0.786217
Pos_592	123.055	0.843174	Nicotinamide	6.39442e+06	2.79621e+06	843187	-5.99208	0.0627042	0.957042		4.62289e+06	2.52751e+06	996747	-2.77017	0.0433851	0.887273		528485	2.0845e+06	3.9839e+06	-2.62	0.0644823	0.889339		0.1	0.1	2.35639e+06	-2.23118	0.607911	0.851288
Pos_835	137.046	0.882412	Hypoxanthine	5.54015e+07	3.39518e+07	9.93311e+06	-5.52343	0.0022411	0.479791		3.82807e+07	3.01795e+07	7.93995e+06	-4.68555	0.0041765	0.665411		89953.6	1.68731e+07	2.73189e+07	-6.70518	0.153476	0.889339		75615.1	0.1	1.67167e+07	-5.21131	0.586345	0.832682
Pos_843	137.132	5.49517	NA	114285	205787	0.1	-1.2477	0.937092	0.99998		NA	NA	NA	NA	NA	NA		94566.4	88202.6	131507	-0.814498	0.360544	0.889339		85006.7	87672.4	68999	-19.6197	5.62439e-09	5.60858e-06
Pos_856	138.091	0.160443	NA	142234	99298.9	63753.1	-0.00173421	0.815475	0.99998		114543	88363.8	75931.1	-19.826	3.50562e-08	2.47347e-05		131272	105483	62251.7	0.196968	0.763462	0.999827		0.1	103641	107097	-0.23152	0.986838	0.999986
Pos_1044	146.165	0.59509	Spermidine	9.70561e+07	6.17296e+07	1.86975e+07	-2.63959	0.0309869	0.957042		5.3227e+07	3.85472e+07	1.09755e+07	-2.73537	0.0370658	0.887273		0.1	8.05914e+06	1.22143e+07	-6.47751	0.398995	0.889339		1.58372e+06	181459	8.49105e+06	-3.50977	0.248277	0.786217
Pos_1065	148.042	0.745419	NA	3.99094e+06	1.62062e+06	759697	-1.73739	0.110197	0.957042		1.69891e+07	1.0133e+07	4.8066e+06	-2.39303	0.0152545	0.887273		3.39179e+06	3.38834e+06	5.59651e+06	-2.00063	0.00537501	0.889339		459910	113644	533873	0.405327	0.399634	0.786217
Pos_1094	150.055	0.79323	NA	3.19509e+06	1.75291e+06	489626	-3.68561	0.238657	0.957042		2.08057e+07	1.74256e+07	3.3721e+06	-2.86361	0.0466113	0.887273		951247	738360	1.23145e+06	-1.33943	0.0309444	0.889339		153756	0.1	833547	-0.228903	0.397763	0.786217
Pos_1157	153.102	0.164904	NA	177126	75876.5	0.1	-19.6858	0.116483	0.957042		202576	47352.4	61352.7	-19.9848	6.91146e-06	0.00170679		150248	30111.9	0.1	-0.538529	0.546552	0.889339		134010	0.1	0.1	-0.441746	0.56399	0.813622
Pos_1347	164.093	1.63765	NA	1.52925e+07	5.68394e+06	983747	-5.22141	0.0179446	0.957042		6.57064e+06	5.0681e+06	489851	-7.57369	0.0498269	0.887273		772785	1.45945e+06	3.63508e+06	-3.10989	0.0276788	0.889339		397636	0.1	2.02566e+06	-1.92831	0.529871	0.809293
Pos_1405	167.076	0.865061	NA	911014	538241	206036	-2.42493	0.0320865	0.957042		366313	267727	91347.6	-1.03366	0.277146	0.887273		397585	232286	499400	-1.53829	0.0157258	0.889339		460907	35354.1	312601	-1.35545	0.566235	0.815885
Pos_1747	188.176	0.653078	NA	2.3312e+07	1.83374e+07	6.08252e+06	-27.2454	1.42049e-06	0.0013989		5.5775e+06	4.70473e+06	1.64422e+06	-0.324599	0.783421	0.999997		7.42939e+06	4.70456e+06	6.69266e+06	-0.1963	0.542281	0.889339		4.86709e+06	357785	4.43835e+06	0.307859	0.476698	0.809293
Pos_2441	234.956	0.770387	NA	5.57142e+06	0.1	0.1	0.277495	0.543091	0.957042		4.85113e+06	1.58154e+06	2.5067e+06	-24.8287	7.8282e-07	0.000257757		NA	NA	NA	NA	NA	NA		7.39683e+06	2.9239e+06	1.90705e+06	-0.701982	0.366244	0.786217
Pos_2480	237.148	4.68934	NA	109030	36610.2	29957.9	-19.1589	5.24307e-06	0.00286854		191162	0.1	53569.5	-2.06127	0.495814	0.887273		84805.9	0.1	0.1	0.941655	0.135051	0.889339		113386	42771	0.1	-0.727133	0.532259	0.809293
Pos_2664	247.271	2.34178	NA	495389	351932	62291.2	-21.5319	2.20589e-05	0.00684751		740999	526814	0.1	-22.0109	0.116164	0.887273		324134	84846	237930	0.728299	0.355137	0.889339		211228	0.1	117717	1.91928	0.298551	0.786217
Pos_2675	248.244	0.956511	NA	308224	232427	129842	-21.0918	5.59309e-07	0.00068851		407949	294257	86202.2	-21.3255	6.58445e-06	0.00170679		145227	80545	209205	1.10342	0.121397	0.889339		126061	0.1	132779	1.48054	0.321835	0.786217
Pos_2707	250.286	2.34298	NA	768172	337614	93524.7	-21.9307	1.70659e-05	0.00600232		668662	779203	69707.5	-22.2703	4.30315e-05	0.0085013		251726	96214.5	280377	1.4559	0.136996	0.889339		353704	0.1	265929	0.896061	0.970618	0.999986
Pos_2814	259.103	0.931505	NA	1.37823e+06	860086	372639	-2.7899	0.00963274	0.957042		2.41591e+06	1.93754e+06	630091	-1.97612	0.0493723	0.887273		384030	256814	372374	-0.0170196	0.9103	0.999827		192196	0.1	257435	0.438131	0.39197	0.786217
Pos_2858	263.299	2.68511	NA	369477	273385	76510.4	-21.1933	7.31331e-06	0.00300089		516866	552915	45664.7	-21.8262	5.74232e-05	0.0106089		242012	101870	256051	0.768407	0.455262	0.889339		155106	0.1	113895	2.02621	0.299705	0.786217
Pos_2868	264.305	2.68289	NA	2.28563e+06	1.61668e+06	368817	-23.7631	8.41456e-06	0.00318718		3.11327e+06	2.41609e+06	317446	-24.2162	2.22674e-05	0.00499904		1.15204e+06	500472	1.15124e+06	0.891563	0.272911	0.889339		993794	66458.9	696791	1.62286	0.172474	0.786217
Pos_2889	265.311	2.68183	NA	5.72265e+06	4.40244e+06	927230	-25.1348	7.13698e-06	0.00300089		7.03653e+06	6.97841e+06	720711	-8.20715	0.0435027	0.887273		3.14551e+06	1.35786e+06	3.05509e+06	0.848985	0.305671	0.889339		2.56204e+06	138102	1.83436e+06	1.68327	0.169488	0.786217
Pos_2897	266.315	2.68292	NA	687420	395158	73544.8	-21.8778	2.50667e-05	0.0072605		731121	636708	55848.5	-22.1782	5.79956e-05	0.0106089		301713	122013	292105	1.01713	0.281578	0.889339		258075	0.1	171014	1.92509	0.307745	0.786217
Pos_3005	274.873	0.61282	NA	0.1	1.51563e+06	2.12696e+06	-1.60247	0.917048	0.99998		1.97039e+06	2.08024e+06	2.11273e+06	-24.2923	1.49237e-11	3.68542e-08		2.05276e+06	2.02188e+06	1.25615e+06	-0.628545	0.372121	0.889339		2.43935e+06	1.46129e+06	1.49895e+06	-0.989942	0.354814	0.786217
Pos_3208	291.118	0.738542	NA	5.19636e+06	4.42195e+06	2.41681e+06	-6.11274	0.000462752	0.119926		4.08533e+06	3.64307e+06	1.7561e+06	-4.98018	0.176374	0.887273		3.41789e+06	3.30738e+06	3.68533e+06	-0.764083	0.000271435	0.110994		2.35485e+06	902258	3.65458e+06	-0.799475	0.385132	0.786217
Pos_3413	307.173	3.24114	NA	33517.4	34140.9	24998.4	-18.2366	2.44849e-08	5.86262e-05		0.1	30179	0.1	-16.6182	0.373901	0.887273		565079	448136	695491	1.167	0.175604	0.889339		31807.6	36399.2	28728.2	-1.04226	0.128408	0.786217
Pos_3581	323.087	1.07883	NA	3.05315e+06	1.349e+06	221532	-23.8776	3.18299e-05	0.00870725		4.11622e+06	3.23713e+06	386235	-4.92563	0.0180566	0.887273		526909	894718	1.90585e+06	-2.14098	0.0298789	0.889339		104650	0.1	699021	-0.586268	0.424808	0.788661
Pos_3982	364.304	8.7821	NA	42493.2	0.1	0.1	1.27802	0.509882	0.957042		56769.2	0.1	0.1	1.35759	0.122863	0.887273		76101.3	0.1	42660.9	-0.728855	0.528905	0.889339		72828	62367.5	52317.5	-19.2536	1.58017e-08	1.13449e-05
Pos_4585	459.279	3.02997	NA	144058	169587	118108	-0.414851	0.0594222	0.957042		93004.1	144788	119001	-20.1817	4.22984e-08	2.6114e-05		583254	334487	0.1	0.788153	0.970232	0.999827		116423	127639	102816	-1.76929	0.112638	0.786217
Pos_4598	462.861	0.611962	NA	0.1	1.09247e+06	2.39503e+06	-2.85646	0.47553	0.957042		528271	0.1	2.21577e+06	-2.77356	0.48292	0.887273		882025	1.53636e+06	856875	-0.514373	0.35055	0.889339		1.64042e+06	1.56011e+06	1.218e+06	-23.8121	5.80959e-09	5.60858e-06
Pos_4760	498.9	0.609325	NA	0.1	1.79627e+06	4.91385e+06	-3.37699	0.466405	0.957042		0.1	816352	4.33249e+06	-2.48447	0.494027	0.887273		1.27659e+06	2.57022e+06	2.16821e+06	-0.0469426	0.372735	0.889339		3.10216e+06	2.26353e+06	2.70273e+06	-24.6808	4.8589e-09	5.60858e-06
Pos_4950	565.362	3.17471	NA	94705.9	92252.1	0.1	-0.0172574	0.418273	0.957042		74237.1	75124.8	75946.3	-19.5185	3.34321e-13	1.65121e-09		1.32424e+06	466798	981670	0.579379	0.326087	0.889339		0.1	0.1	67873	1.49286	0.118072	0.786217
Pos_5289	111.968	0.16871	NA	1.2523e+07	0.1	6.96948e+06	0.432164	0.378714	0.957042		1.27562e+07	7.39147e+06	4.86831e+06	-1.08163	0.125936	0.887273		1.6778e+07	4.58353e+06	3.44038e+06	-26.3009	3.22684e-06	0.00158341		0.1	4.63935e+06	0.1	2.4063	0.10751	0.786217
Pos_5324	117.484	0.169528	NA	0.1	0.1	54217.9	1.33795	0.508221	0.957042		0.1	67837.8	47954.1	-1.08474	0.516612	0.887273		92893.8	62494.8	61495.7	-19.4635	6.0261e-08	9.8567e-05		NA	NA	NA	NA	NA	NA
Pos_5330	120.025	6.97743	NA	271529	137248	152536	0.0488965	0.986859	0.99998		300558	0.1	135797	0.458347	0.380913	0.887273		226753	84630.2	131274	-20.4928	9.93197e-07	0.000541513		463081	153325	107265	-0.972865	0.366317	0.786217
Pos_5425	140.034	0.753969	NA	NA	NA	NA	NA	NA	NA		NA	NA	NA	NA	NA	NA		436533	200635	267839	-21.5245	3.24783e-07	0.000265618		911053	0.1	368130	0.857723	0.954246	0.999986
Pos_5437	141.139	2.56355	NA	NA	NA	NA	NA	NA	NA		598943	0.1	0.1	-0.922481	0.977825	0.999997		542490	396753	383042	-22.0716	1.64451e-08	4.0348e-05		495347	0.1	0.1	0.757063	0.52526	0.809293
Pos_5818	213.058	4.21247	NA	73605.9	0.1	49325.4	0.127484	0.99462	0.99998		97419.3	0.1	0.1	0.530621	0.533081	0.887273		114266	54625.8	57480.8	-19.5253	5.82626e-07	0.000357368		79591.8	0.1	0.1	1.22097	0.124598	0.786217
Pos_5908	230.99	0.918306	NA	256295	216757	0.1	-2.42792	0.478763	0.957042		479008	471021	103361	-21.7436	8.14425e-06	0.00191545		0.1	0.1	205981	-19.3891	0.373901	0.889339		0.1	0.1	400360	-20.3479	0.373901	0.786217
Pos_6130	279.193	6.10746	NA	84783.8	0.1	45801.6	-18.7316	0.116328	0.957042		0.1	64231.5	43285.9	-18.4512	0.116206	0.887273		75311	62262.7	57464	-19.3104	7.74815e-09	3.80202e-05		68532.6	0.1	32445.2	-18.3606	0.116442	0.786217
Pos_6153	285.893	0.194727	NA	0.1	0.1	125883	0.827592	0.978782	0.99998		0.1	203634	0.1	-0.357032	0.990888	0.999997		1.1958e+06	125640	104917	-22.1809	4.69147e-05	0.0209282		537183	0.1	158754	0.264669	0.982809	0.999986
Pos_6167	289.237	8.0726	NA	0.1	33111.6	0.1	0.677332	0.529264	0.957042		29726.3	57540.8	49006.8	-18.7931	3.29191e-07	0.000125067		0.1	31743.6	41976.4	-0.988763	0.519364	0.889339		0.1	43194.6	0.1	-0.0164381	0.999534	0.999986
Pos_6357	339.25	6.50593	NA	32949.7	54395.4	0.1	-1.10289	0.51679	0.957042		37015.5	60637.6	42546.1	-18.8341	9.6834e-08	4.78263e-05		0.1	0.1	46121.5	1.16638	0.513327	0.889339		106079	0.1	34187.2	-0.899877	0.961369	0.999986
Pos_6637	454.372	7.29505	NA	86660	0.1	0.1	1.22978	0.123858	0.957042		0.1	64987.9	0.1	0.670142	0.529222	0.887273		61849.6	63990.4	39664.7	-19.0735	1.11304e-07	0.000136542		0.1	59934.9	49432.7	0.254671	0.986127	0.999986
Pos_6724	505.304	3.34378	NA	54693.6	61908.1	33932.6	-0.539409	0.372499	0.957042		0.1	48881	62345.7	-1.1614	0.513861	0.887273		58387.5	34432.2	54212.9	-18.9027	1.52176e-07	0.000149345		63719.8	0.1	0.1	1.21716	0.12703	0.786217
Pos_6792	562.762	0.643619	NA	2.96647e+06	2.00686e+06	0.1	-0.253025	0.99004	0.99998		3.23315e+06	2.41712e+06	0.1	-1.42064	0.508829	0.887273		1.89832e+06	726345	1.30438e+06	-23.6427	5.16212e-07	0.000357368		1.59397e+06	0.1	0.1	1.60291	0.503957	0.809293
Pos_6842	629.348	7.28262	NA	109626	143936	0.1	0.647996	0.369501	0.957042		79784.2	118300	98029.6	-19.9128	2.77667e-08	2.28566e-05		0.1	153582	134770	-19.8744	0.116125	0.889339		NA	NA	NA	NA	NA	NA
Pos_6869	671.323	5.64697	NA	292612	337464	231639	-0.562811	0.375156	0.957042		319984	461110	280337	-21.7545	5.72269e-08	3.14049e-05		341637	250846	442559	-0.953104	0.128882	0.889339		320988	358732	411266	-0.840634	0.35619	0.786217
Pos_7041	110.035	0.955129	NA	880548	593448	146534	-2.88421	0.0422175	0.957042		467310	504494	129584	-1.26125	0.19141	0.887273		66827	83027.6	110453	-0.806469	0.359731	0.889339		0.1	0.1	85685	-0.154784	0.555421	0.810175
Pos_7142	128.071	0.802998	NA	8.39228e+06	4.06459e+06	1.56613e+06	-25.4783	3.59913e-06	0.00253173		1.59935e+06	1.31483e+06	898810	-1.25723	0.338316	0.887273		0.1	1.42839e+06	1.45604e+06	-2.12978	0.490391	0.889339		848188	0.1	1.30668e+06	-22.7761	0.116188	0.786217
Pos_7152	129.138	0.593721	NA	1.23661e+07	1.09209e+07	2.72196e+06	-2.73125	0.0255576	0.957042		6.4688e+06	6.47539e+06	1.35052e+06	-2.51391	0.0521384	0.887273		0.1	1.12366e+06	1.75276e+06	-23.1928	0.116189	0.889339		183644	37994.7	1.07519e+06	-4.38802	0.0918919	0.786217
Pos_7402	184.005	1.12298	NA	3.78444e+06	2.1037e+06	530373	-5.82126	0.154566	0.957042		997679	1.2463e+06	1.09519e+06	-3.55997	0.000132727	0.0234121		0.1	0.1	77606.9	-17.9809	0.373901	0.889339		0.1	0.1	226407	-1.45009	0.596177	0.841498
Pos_9064	112.112	0.590577	NA	3.53124e+06	3.68397e+06	1.16015e+06	-2.3282	0.0226402	0.957042		2.01187e+06	2.53451e+06	663816	-2.1896	0.0426403	0.887273		0.1	551986	811606	-22.1159	0.116176	0.889339		86793.2	0.1	615442	-21.1586	0.11789	0.786217
Pos_9087	118.484	0.162762	NA	250299	0.1	0.1	0.469072	0.538164	0.957042		80909.4	143377	187162	-20.3873	5.71713e-07	0.000201692		0.1	118123	130892	-0.296067	0.984378	0.999827		0.1	134812	137875	-1.40375	0.506782	0.809293
Pos_9187	147.168	0.594606	NA	5.82124e+06	3.89529e+06	965796	-3.1237	0.0273801	0.957042		3.55346e+06	2.26028e+06	531350	-2.92752	0.0448462	0.887273		0.1	592439	661393	-21.9949	0.116121	0.889339		105168	0.1	355035	-20.5489	0.116819	0.786217
Pos_12274	259.957	0.671429	NA	0.1	0.1	2.85346e+06	4.15666	0.91833	0.99998		7.77346e+06	0.1	0.1	0.117594	0.997626	0.999997		0.1	0.1	3.80814e+06	2.03337	0.958897	0.999827		5.18596e+06	2.37014e+06	3.34339e+06	-25.1147	1.74071e-07	8.40241e-05
Neg_403	156.929	0.576679	NA	0.1	69388.8	46365.4	-18.5577	0.116209	0.957042		0.1	0.1	52124.4	0.640215	0.53	0.887273		NA	NA	NA	NA	NA	NA		57226	46027.8	35376.3	-18.8178	7.78865e-08	4.17731e-05
Neg_668	189.931	0.170666	NA	349441	0.1	204100	0.478206	0.38157	0.957042		577538	149449	194946	-21.5513	3.67975e-06	0.00100968		505975	116912	0.1	-0.659722	0.984485	0.999827		397979	0.1	0.1	0.00706368	0.547593	0.810001
Neg_677	191.019	0.753445	Isocitric acid	1.96044e+07	4.54154e+06	3.15751e+06	-1.90868	0.152536	0.957042		1.48237e+07	9.47731e+06	4.89455e+06	-1.51379	0.090989	0.887273		6.80371e+06	3.42674e+07	5.30893e+07	-3.15662	0.0427624	0.889339		6.47948e+06	1.72473e+06	3.31492e+07	-1.96745	0.443924	0.807393
Neg_757	200.128	3.58842	NA	34706.9	37913.9	32643.6	-0.763567	0.361197	0.957042		0.1	43885.3	44717.9	-0.236376	0.986134	0.999997		0.1	0.1	31958.2	0.165826	0.995212	0.999827		42565	35982.2	37092	-18.5562	1.56608e-09	3.77974e-06
Neg_850	215.164	5.09381	Omega-Hydroxydodecanoic acid	577167	465417	140911	-2.65942	0.0192642	0.957042		45393	92773.4	50997.7	0.0669196	0.847158	0.999997		79807.7	119412	130241	-1.29495	0.327815	0.889339		75534.7	76721.4	101901	-0.442906	0.0616449	0.786217
Neg_1102	247.267	2.33011	NA	199178	531341	59110.1	-21.3278	2.22502e-05	0.00684751		0.1	0.1	66832.7	-17.7652	0.373901	0.887273		387411	123750	0.1	0.569385	0.97829	0.999827		0.1	0.1	166425	3.03466	0.0923675	0.786217
Neg_1218	262.289	2.68608	NA	175596	183161	49991.1	-20.3778	5.14968e-06	0.00286854		367072	307347	39380.3	-21.1821	3.70279e-05	0.00795134		143095	78530.6	154390	0.562716	0.442823	0.889339		133610	0.1	71927.3	1.49932	0.319139	0.786217
Neg_1234	263.296	2.68478	NA	480423	380147	104008	-21.6165	6.37434e-06	0.00300089		759499	623275	69402.6	-22.2068	4.04806e-05	0.00833056		249743	148488	307557	0.795462	0.367352	0.889339		227673	0.1	143716	1.79464	0.311725	0.786217
Neg_1686	321.172	7.76626	NA	849609	467572	181134	-2.59763	0.0230032	0.957042		964294	741798	297824	-3.0661	0.00725809	0.887273		199962	137132	685130	-0.19025	0.826083	0.999827		186483	126045	316003	0.169948	0.819748	0.999986
Neg_1883	349.273	8.68028	NA	60482.6	71977.3	48088.4	-19.199	3.57186e-08	5.86262e-05		0.1	69557	59217.2	-0.304005	0.983385	0.999997		48792.7	0.1	54939.4	-0.499612	0.971847	0.999827		49302.9	54129.2	0.1	-0.728896	0.527036	0.809293
Neg_2875	816.718	0.667968	NA	6.60261e+06	4.76323e+06	3.44182e+06	0.266904	0.405078	0.957042		6.78738e+06	0.1	3.44028e+06	-0.716887	0.527094	0.887273		5.06001e+06	3.20179e+06	5.98619e+06	0.242017	0.468547	0.889339		3.99619e+06	1.28757e+06	4.26047e+06	-24.9232	1.57789e-06	0.000634707
Neg_3230	157.93	0.172066	NA	69413.5	0.1	0.1	0.421423	0.537239	0.957042		67033.7	64258.5	52101	-19.2215	7.02969e-09	7.26037e-06		61535	50478.1	0.1	-0.97925	0.519399	0.889339		39009.2	33251.7	0.1	0.435643	0.994432	0.999986
Neg_3298	173.008	0.784261	NA	1.30287e+06	311432	148366	-3.29982	0.0985926	0.957042		1.16463e+06	711476	262075	-1.56386	0.133971	0.887273		1.19069e+06	3.99479e+06	4.7392e+06	-2.21098	0.0395802	0.889339		0.1	126910	3.14915e+06	-2.44981	0.519621	0.809293
Neg_4220	411.879	0.582036	NA	152524	174005	124621	-20.5202	1.30458e-08	5.86262e-05		0.1	0.1	140565	1.10722	0.515445	0.887273		119453	0.1	102369	-0.705723	0.527339	0.889339		188043	64935.9	0.1	0.21374	0.979502	0.999986
Neg_4287	445.185	7.79779	NA	49830.5	50237.4	36528	-2.16972	0.104457	0.957042		53328.4	48364.7	40923	-18.8587	7.35004e-09	7.26037e-06		40302.8	0.1	67979.8	0.426598	0.386431	0.889339		0.1	0.1	49550.5	-0.112202	0.996845	0.999986
Neg_4807	103.039	1.09111	Alpha-Hydroxyisobutyric acid|3-Hydroxybutanoic acid|2-Hydroxybutyric acid	6.28506e+06	3.38032e+06	717325	-2.70089	0.0760631	0.957042		6.7266e+06	5.84522e+06	759032	-4.88941	0.0137055	0.887273		185913	2.29256e+06	3.78505e+06	-3.12643	0.16302	0.889339		0.1	0.1	1.62593e+06	-1.58878	0.590021	0.836917
Neg_6209	400.907	0.604876	NA	0.1	3.9256e+06	6.86814e+06	-2.23608	0.491327	0.957042		1.86318e+06	0.1	7.16922e+06	-1.18739	0.962164	0.999997		2.76263e+06	5.52469e+06	3.12165e+06	-0.387967	0.364866	0.889339		5.50087e+06	7.23697e+06	4.64428e+06	-25.7881	1.64521e-08	1.13449e-05
Neg_6302	439.084	0.698533	NA	1.76892e+06	1.21277e+06	3.84466e+06	-1.44363	0.338788	0.957042		580103	1.21983e+06	0.1	-0.466207	0.98222	0.999997		0.1	0.1	294949	-19.9071	0.373901	0.889339		405003	164573	1.47575e+06	-22.7009	1.75701e-05	0.0065239
Neg_6334	452.92	0.600608	NA	1.95865e+06	7.90257e+06	1.68562e+07	-3.14375	0.101612	0.957042		3.4052e+06	4.01673e+06	1.45222e+07	-1.23134	0.3588	0.887273		4.21582e+06	1.10246e+07	7.56905e+06	-0.537211	0.134689	0.889339		1.12588e+07	1.4013e+07	1.13355e+07	-26.8626	1.33101e-09	3.77974e-06
Neg_6380	468.894	0.605462	NA	0.1	4.05726e+06	8.54448e+06	-3.06658	0.473558	0.957042		1.54132e+06	1.94993e+06	8.16515e+06	-1.56193	0.346713	0.887273		2.20827e+06	6.37985e+06	3.40553e+06	-0.339143	0.366761	0.889339		5.74343e+06	8.92718e+06	5.81083e+06	-26.0248	2.52355e-08	1.52265e-05
Neg_6771	821.741	0.684066	NA	2.05877e+06	1.63429e+06	1.13726e+06	-0.336855	0.389822	0.957042		2.29399e+06	2.46572e+06	1.18891e+06	-24.2411	2.20575e-07	9.0785e-05		2.50638e+06	1.33437e+06	2.12881e+06	-0.500114	0.381133	0.889339		2.33015e+06	0.1	1.38829e+06	0.628174	0.369636	0.786217
Neg_11194	196.893	0.719111	NA	NA	NA	NA	NA	NA	NA		1.31746e+06	1.73617e+06	1.68493e+06	-23.913	4.6517e-09	7.26037e-06		0.1	0.1	1.32075e+06	1.27586	0.511836	0.889339		1.80349e+06	0.1	2.00621e+06	0.160714	0.997827	0.999986
