## Supplementary Table 7 for "Niche separation in cross-feeding sustains bacterial strain diversity across nutrient environments and may increase chances for survival in nutrient-limited leaf apoplasts"

### Sheet: Sheet1
Supplementary Table 7. Uptake of metabolites by different Pk+CA isolates (and PkFr-CA_5 as control) from the spent media of PaFr-CA_6
Note: bold numbers indicate significant values (fdr<0.05 or p-value <0.05).
Information on peaks				Uninoculated Spent Media				Uptake by PkFr-CA_5				Uptake by PkFr+CA_2				Uptake by PkFr+CA_3				Uptake by PkFr+CA_18
Peak	mz	RT	RefNames	Area Rep1	Area Rep2	Area Rep3		log2FC	pvalue	fdr		log2FC	pvalue	fdr		log2FC	pvalue	fdr		log2FC	pvalue	fdr
Neg_1557	218.932	0.636146	NA	1.01776e+06	752747	368908		-22.7658	8.07928e-07	3.87512e-05		-1.56532	0.11902	1		-1.93218	0.307047	0.461117		-0.987938	0.356381	0.524176
Neg_1659	314.895	0.747663	NA	319086	910457	1.89845e+06		0.368118	0.448678	0.590016		1.28678	0.227886	1		1.55494	0.0637293	0.261158		-23.3138	6.65013e-06	0.000243814
Neg_1676	332.876	0.702306	NA	331828	308579	173338		-2.75587	0.096518	0.314733		-2.42691	0.102166	1		-1.15122	0.343872	0.472743		-21.3712	2.23958e-07	1.23838e-05
Neg_1740	412.869	0.726265	NA	212745	495267	450187		-21.8804	5.86631e-07	3.04416e-05		-1.13722	0.334072	1		-1.86834	0.113038	0.261158		-1.99834	0.110714	0.299686
Neg_1765	450.837	0.681053	NA	4698000	3915000	3699000		-0.885682	0.25547	0.487805		-0.861346	0.360318	1		-25.2905	1.72057e-09	1.68364e-07		-5.71671	0.0610397	0.299686
Neg_1853	581.827	0.70986	NA	893473	1.02686e+06	342993		-0.646034	0.381962	0.531519		-0.0273772	0.909217	1		-1.00846	0.167592	0.296157		-22.847	1.37779e-06	5.88265e-05
Neg_1941	766.747	0.706814	NA	860875	758948	466227		-22.7293	1.19963e-07	1.1561e-05		-0.76746	0.365817	1		-0.603617	0.111977	0.261158		-2.04366	0.109188	0.299686
Neg_2026	165.96	0.600504	NA	198847	87574.2	286463		0.741258	0.364068	0.527577		-0.0455603	0.906296	1		0.087296	0.427562	0.519699		-20.8648	2.12432e-06	8.42979e-05
Neg_2076	294.927	0.711871	NA	378491	204649	115860		-1.12976	0.34418	0.523001		-0.316661	0.736507	1		-1.26137	0.340678	0.4723		-21.1519	1.82252e-06	7.49677e-05
Neg_2100	390.858	0.5916	NA	663293	358167	505536		-1.30925	0.122085	0.314733		-22.2792	1.074e-07	5.17515e-05		-1.37975	0.331159	0.470279		-2.25673	0.105342	0.299686
Neg_22	113.024	0.589515	NA	175875	330030	134935		-21.0266	6.69972e-07	3.37286e-05		0.0585282	0.917713	1		-2.9571	0.0937287	0.261158		-21.0266	6.69972e-07	3.02347e-05
Neg_2244	103.04	1.07575	Alpha-hydroxyisobutyric acid|3-hydroxybutanoic acid|2-hydroxybutyric acid	616152	209506	6291000		-4.61321	0.0936287	0.314733		-5.18184	0.0853124	1		-5.90337	0.0754033	0.261158		-24.4997	8.94741e-05	0.00301796
Neg_2313	137.024	2.85666	4-Hydroxybenzoate	644352	184577	7668000		-7.27632	0.0223481	0.314733		-24.7555	0.00012493	0.0168563		-6.96672	0.0267029	0.261158		-6.50746	0.0353732	0.299686
Neg_2469	196.894	0.731898	NA	672688	840667	195113		-0.332644	0.390588	0.537298		-2.51125	0.105315	1		-0.370913	0.859789	0.913983		-22.4412	4.53734e-06	0.000170049
Neg_247	315.253	6.34799	NA	52404.4	43921.7	37978		-0.604148	0.355393	0.524384		-0.0934457	0.668895	1		-0.482684	0.381663	0.48535		-18.7721	1.57575e-08	2.44424e-06
Neg_265	497.038	0.708246	NA	988136	1.59692e+06	472344		-1.06279	0.187282	0.385419		-0.491321	0.518502	1		-1.21366	0.116996	0.261158		-23.2808	1.43013e-06	6.0298e-05
Neg_283	96.9608	0.734921	NA	161460000	101520000	20304000		-1.4257	0.32639	0.520784		-0.174297	0.916796	1		-29.8146	5.40921e-06	0.000186176		-3.94337	0.0928423	0.299686
Neg_31	116.969	0.1448	NA	69483.3	18562.6	29947		0.180988	0.994707	0.999924		-2.54747	0.101665	1		-1.76519	0.308189	0.461805		-18.5853	5.03017e-06	0.000186448
Neg_333	164.927	0.558946	NA	113488	120617	81879.4		-20.0065	3.40572e-08	5.42575e-06		-0.439272	0.379279	1		-1.55842	0.117135	0.261158		-2.51865	0.0987643	0.299686
Neg_511	444.818	0.741668	NA	1.1674e+06	2.01511e+06	247492		-23.4467	1.43263e-05	0.000568501		-0.809515	0.561032	1		-2.29802	0.11681	0.261158		-3.46868	0.0945617	0.299686
Pos_1033	322.169	7.42423	NA	89642.9	71848.8	85360.8		-0.150635	0.396795	0.542738		0.0149135	0.947507	1		-0.403828	0.386298	0.488924		-19.6503	3.53874e-09	1.70517e-06
Pos_1144	99.0439	0.733449	NA	1.30301e+06	870355	831748		-23.256	3.69974e-08	5.42575e-06		-23.256	3.69974e-08	3.11981e-05		-23.256	3.69974e-08	1.78275e-06		-23.256	3.69974e-08	3.70098e-06
Pos_1157	102.055	0.713399	1-Aminocyclopropane-1-Carboxylate	137272	82812.8	201855		-0.128154	0.148774	0.328128		-20.4236	6.7228e-07	0.000188967		-20.4236	6.7228e-07	2.63674e-05		-20.4236	6.7228e-07	3.02347e-05
Pos_1188	113.034	0.821368	Uracil	6021000	2.20126e+06	24003000		-6.19555	0.00590824	0.197312		-26.6787	1.29072e-05	0.00241867		-5.34536	0.00988114	0.168284		-5.35362	0.0107707	0.297782
Pos_1212	117.102	0.684287	NA	672467	531671	3240000		-23.8204	9.02531e-06	0.000362409		-23.8204	9.02531e-06	0.00179073		-8.14823	0.0390006	0.261158		-8.2122	0.0384418	0.299686
Pos_1236	130.05	0.781103	5-Oxo-D-Proline|5-Oxo-L-Proline	529370	296230	700280		0.478165	0.158081	0.339622		-0.43137	0.38551	1		-22.2782	4.40909e-07	1.79179e-05		-22.2782	4.40909e-07	2.18704e-05
Pos_1243	132.065	0.716701	4-Hydroxy-L-Proline|Trans-4-Hydroxyproline|5-Aminolevulinic Acid	1.14139e+06	884379	103113		-22.7586	3.57987e-05	0.00132691		-0.185088	0.436744	1		-4.07084	0.0876001	0.261158		-22.7586	3.57987e-05	0.00124484
Pos_1271	144.065	0.936442	NA	812633	336849	2889000		0.0509346	0.158283	0.339841		-0.777948	0.374144	1		-23.6823	1.3582e-05	0.00046275		-23.6823	1.3582e-05	0.000492604
Pos_1276	145.133	0.805743	NA	253195	134872	8532000		-7.92916	0.0623819	0.314733		-9.32652	0.0472599	1		-3.64568	0.348852	0.475199		-2.0518	0.975578	1
Pos_132	130.008	0.561679	NA	330610	380064	405450		-21.827	1.50615e-09	6.35032e-07		-1.279	0.121877	1		-1.03091	0.126554	0.261158		-21.827	1.50615e-09	1.49648e-06
Pos_1321	159.149	0.668989	NA	147504	72405.3	783405		-21.6733	3.29344e-05	0.00126236		-21.6733	3.29344e-05	0.00528989		-21.6733	3.29344e-05	0.00109988		-21.6733	3.29344e-05	0.00116934
Pos_1336	164.093	1.63944	NA	963875	241224	16335000		-25.8011	0.000181915	0.00645895		-25.8011	0.000181915	0.0227259		-25.8011	0.000181915	0.00568148		-25.8011	0.000181915	0.00607525
Pos_1404	188.176	0.660835	NA	1.53202e+06	732176	8613000		-25.1118	2.08024e-05	0.00080651		-25.1118	2.08024e-05	0.00369297		-25.1118	2.08024e-05	0.000701663		-25.1118	2.08024e-05	0.00074645
Pos_1445	206.048	0.748445	NA	134747	86959.4	311041		-20.7601	2.83239e-06	0.000116185		-20.7601	2.83239e-06	0.000636911		-1.8409	0.115984	0.261158		-2.36353	0.106134	0.299686
Pos_1504	236.941	0.719967	NA	275253	229598	228872		0.370062	0.429224	0.570889		-0.295739	0.391582	1		-0.435937	0.138783	0.264496		-21.2218	1.77465e-09	1.49648e-06
Pos_1517	243.99	1.07986	NA	504130	213923	297995		0.73692	0.164969	0.349881		-0.114035	0.397056	1		-21.6915	4.62333e-07	1.85649e-05		-21.6915	4.62333e-07	2.22778e-05
Pos_1518	243.99	0.884014	NA	292842	156072	313929		-0.32146	0.142634	0.320938		-0.504822	0.359747	1		-21.278	3.12857e-07	1.28691e-05		0.00811307	0.414796	0.552133
Pos_1554	256.928	0.58767	NA	238397	81751.4	333477		-0.986825	0.133367	0.314973		-1.78871	0.11752	1		-21.0551	4.43165e-06	0.000154103		-21.0551	4.43165e-06	0.000167955
Pos_1558	259.957	0.715711	NA	890581	671344	779187		0.115119	0.410436	0.554374		-0.408933	0.384321	1		0.0438576	0.409771	0.502445		-22.8957	4.20353e-09	1.77231e-06
Pos_1621	295.102	0.728044	NA	3483000	2.22164e+06	189436		-2.63734	0.286545	0.513639		-0.0762991	0.941355	1		-3.57642	0.100668	0.261158		-24.2278	5.65947e-05	0.0019479
Pos_1724	390.832	0.631695	NA	1.34011e+06	539404	386396		-3.88215	0.0831335	0.314733		-0.752682	0.359796	1		-1.84865	0.316508	0.465378		-22.8486	1.88022e-06	7.64095e-05
Pos_1859	83.017	0.563316	NA	110410	56845.2	150966		-1.64234	0.11771	0.314733		-0.564194	0.380354	1		-20.0166	1.13505e-06	4.3506e-05		-0.380874	0.392731	0.536128
Pos_1968	95.0437	0.561291	NA	104615	58555.1	202397		0.576306	0.294473	0.513842		-0.61622	0.45219	1		-20.2167	2.64641e-06	9.70254e-05		0.534828	0.314111	0.506576
Pos_255	199.094	3.09179	NA	13202.8	10639.5	29840.8		-17.4491	2.81011e-06	0.000116185		-17.4491	2.81011e-06	0.000636911		-17.4491	2.81011e-06	0.000101919		-17.4491	2.81011e-06	0.000108948
Pos_269	205.133	4.25184	NA	222459	225107	147369		-20.9193	5.13077e-08	6.92244e-06		-20.9193	5.13077e-08	3.46122e-05		-20.9193	5.13077e-08	2.40362e-06		-20.9193	5.13077e-08	4.67732e-06
Pos_272	208.133	0.153833	NA	15583.7	25012.6	19411.7		0.0222542	0.410473	0.554374		-1.14792	0.127004	1		-17.6098	9.48963e-08	4.2678e-06		-0.141545	0.406865	0.545287
Pos_281	216.196	4.05012	NA	68008.6	70874.8	59040.4		-0.401565	0.141854	0.320264		-0.148823	0.403486	1		-19.3316	1.74399e-09	1.68364e-07		-19.3316	1.74399e-09	1.49648e-06
Pos_310	229.068	2.93579	NA	159350	166463	65369.5		-0.380788	0.385459	0.53285		-0.143485	0.408625	1		-20.3144	1.33985e-06	5.0779e-05		-1.38858	0.122962	0.299686
Pos_331	244.227	6.26456	NA	18599.3	28784.6	59296.5		-0.822131	0.360961	0.526957		-2.01416	0.289612	1		-18.4399	3.03146e-06	0.000108778		-18.4399	3.03146e-06	0.000116194
Pos_3783	128.07	0.785265	NA	766234	379167	2.56571e+06		-1.65765	0.341129	0.521827		-23.5604	8.78099e-06	0.00179073		-1.0262	0.510024	0.595264		-1.35218	0.358146	0.524176
Pos_3863	137.046	0.873083	Hypoxanthine	64800000	33750000	237870000		-7.56673	0.00145617	0.0501191		-7.86694	0.127612	1		-7.35189	0.00136183	0.0369218		-7.31891	0.0012422	0.0399043
Pos_4355	215.016	0.772953	NA	329772	136356	31860000		-26.6832	0.000656055	0.0228131		-7.88646	0.0825524	1		-6.3528	0.271995	0.442772		-6.22249	0.284557	0.492969
Pos_4698	323.087	1.0781	NA	362699	92986.6	4131000		-23.866	0.000153873	0.00552141		-23.866	0.000153873	0.019962		-5.4931	0.0840778	0.261158		-5.4403	0.0848482	0.299686
Pos_504	372.1	9.62334	NA	66077.1	65907.7	30759		-2.25824	0.104548	0.314733		-0.261426	0.402277	1		-19.0492	8.40228e-07	3.25757e-05		-0.427362	0.390995	0.53517
Pos_570	419.314	7.41915	NA	70738.7	74532.6	58315.2		0.401514	0.418559	0.560906		-0.58815	0.37427	1		-1.47253	0.118638	0.261158		-19.3722	5.73134e-09	1.93318e-06
Pos_591	429.317	8.03569	NA	73635.6	85404	87545.9		0.364833	0.373727	0.527577		-0.936232	0.351372	1		-19.6487	1.48668e-09	1.61761e-07		-0.576872	0.374733	0.524688
Pos_642	465.126	8.22793	NA	125808	120534	84958.3		-1.91865	0.110102	0.314733		-0.710718	0.365474	1		-0.598965	0.374336	0.482056		-20.0747	3.84033e-08	3.70098e-06
Pos_6954	301.164	5.93189	NA	242318	111956	3510000		-2.58352	0.353653	0.524109		-23.6187	0.000124936	0.0168563		-23.6187	0.000124936	0.00397555		0.486561	0.281536	0.490969
Pos_760	644.491	7.5677	NA	1.21944e+06	1.40528e+06	1.33741e+06		0.503157	0.21001	0.423157		0.118426	0.185791	1		-23.6548	2.47889e-10	3.8006e-08		0.248772	0.281656	0.490969
Pos_761	645.495	7.56814	NA	509499	509292	481008		-0.0445403	0.402219	0.548156		-1.54499	0.116843	1		-22.2533	1.41496e-11	5.96583e-09		0.165585	0.441593	0.581606
Pos_882	142.948	0.661146	NA	76950000	51840000	39150000		0.755657	0.15137	0.330253		0.0184372	0.399929	1		-29.0603	5.41686e-08	2.50288e-06		1.4998	0.011552	0.299686
Pos_994	252.918	0.748315	NA	636593	654823	211002		-22.2558	2.10414e-06	8.87159e-05		-0.276214	0.40284	1		-22.2558	2.10414e-06	7.88586e-05		-22.2558	2.10414e-06	8.42979e-05
